# FAIRyMAGs - a series of FAIR Galaxy workflows for the generation of metagenome assembled genomes

**DOI:** 10.64898/2026.07.31.741430

**Authors:** Paul Zierep, Mina Hojat Ansari, Patrick Bühler, Santino Faack, Bruno Fosso, Giuseppe Defazio, Martin Beracochea, Santiago Sanchez, Alexandra Hottmann, Bérénice Batut

## Abstract

Advances in whole-genome sequencing (WGS) technologies have enabled large-scale recovery of metagenome-assembled genomes (MAGs), providing unprecedented insights into microbial diversity across diverse environments. However, the reconstruction of MAGs remains computationally demanding and methodologically complex, requiring the integration of multiple tools for quality control, assembly, binning, refinement, and annotation. Existing workflows often rely on scripting-based implementations, constrain user-driven modification and stepwise execution, and require advanced expertise in high-performance computing (HPC) system administration, thereby limiting accessibility, reproducibility, and adaptability.

Here, we present FAIRyMAGs, a Findable, Accessible, Interoperable, and Reusable (FAIR)-compliant, modular pipeline implemented within the Galaxy platform for the generation and analysis of MAGs. FAIRyMAGs consists of six interconnected workflows covering all major steps of MAG reconstruction, including read preprocessing, host and contaminant removal, assembly, binning, dereplication, and downstream taxonomic and functional annotation. The workflows are accompanied by extensive training material, including tutorials, a learning pathway, FAQs, test datasets and video walk-throughs by domain experts, supporting community adaptation.

By leveraging Galaxy’s graphical interface and federated infrastructure, FAIRyMAGs enables users to execute complex analyses on public or private compute resources without requiring local installation or workflow programming expertise. The modular design further supports flexible adaptation, iterative optimization, and seamless integration of new tools contributed by the community.

To demonstrate applicability, FAIRyMAGs was applied to four real-world microbiome datasets spanning various host-associated and environmental systems. These analyses revealed substantial variability in MAG recovery, community complexity, and clustering structure, underscoring the importance of flexible workflows adaptable to dataset-specific characteristics. Overall, FAIRyMAGs provides an accessible, extensible, and reproducible framework for genome-resolved metagenomics, reducing technical barriers and enabling methodological innovation through community-driven development within the adaptable Galaxy ecosystem.
