## Supplementary Table 1 for "FAIRyMAGs - a series of FAIR Galaxy workflows for the generation of metagenome assembled genomes"

### Sheet: Table 1
Platform / Workflow	Target Organisms	Input Type	Supported Analyses	Supported Approaches	Workflow Manager	Accessibility	Availability	Support & Documentation		Supported Analyses & Tools
FAIRyMAGs	Bacteria	Short read	Read QC, Assembly, Contamination, Binning, Bin Refinement, MAGs Sample Pooling, MAGs QC, Taxonomy Classification, Genome Annotation	Individual, Co-, Grouped-, Mixed Assembly	Galaxy	Web-interface, Simple end-user modification, Independent runnable modules/sub-workflows, End-to-end runnable workflow	Public git repository, Workflow registry, Public server	Tutorial, User Support		Read QC: fastp, falco, MultiQC Contamination removal: Bowtie2 Assembly: MEGAHIT, metaSPades Binning: SemiBin, CONCOCT, MaxBin2, MetaBAT2 Bin Refinment: DASTool, Binette MAGs Sample Pooling: dRep Taxonomy Classification: GTDB-tk, GTDB to NCBI mapping Genome Annotation: Bakta MAGs QC: checkM, coverM, Quast, MultiQC
Anvio's (10.1038/s41564-020-00834-3)	Bacteria, Eukaryotes, Viruses	Short read, Nanopore long read, Short & long read	Assembly, Binning, Bin Refinement, MAGs Sample Pooling, MAGs QC, Taxonomy Classification, Genome Annotation	Individual, Co-, Grouped-, Mixed Assembly Automated assembly grouping, Multi-sample binning	Snakemake	Independent runnable modules/sub-workflows, Web-interface, Command-line interface, End-to-end runnable workflow	Public git repository	Tutorial, Documentation, User Support		Read QC: illumina-utils Contamination removal: Bowtie2 Assembly: MEGAHIT, metaSPAdes, metaFlye, IDBA-UD Binning: MetaBAT2, MaxBin2, CONCOCT Bin Refinment: DASTool (automated), Manual / semi-automated (interactive refinement), BinSanity MAGs Sample Pooling: None Taxonomy Classification: SCG/tRNA taxonomy (DIAMOND with GTDB-backed), custom taxonomy integration Genome Annotation: Prodigal (gene pred…
ATLAS (https://doi.org/10.1186/s12859-020-03585-4)	Bacteria, Archaea	Short reads, long read (limited)	Read QC, Assembly, Binning, Bin Refinement, Taxonomy Classification, MAGs QC, MAGs Sample Pooling, Genome Annotation	Individual, Multi-sample binning. Mixed Assembly, Co-,	Snakemake	Independent runnable modules/sub-workflows, Command-line interface, End-to-end runnable workflow	Public git repository	Documentation, Tutorial, User Support		Read QC: FastQC, BBTools (cumpify, BBDunk) Contamination removal: BBSplit, BBDuk (host removal) Assembly: metaSPAdes, MEGAHIT Binning: MetaBAT2, MaxBin2 Bin Refinement: DAS Tool MAGs Sample Pooling: dRep Taxonomy Classification: GTDB-tk Genome Annotation: Prodigal + eggNOG-mapper (eggNOG v5) QC & Report: BBTools (clumpify, BBduk, BBSplit), CheckM, HTML reports
Aviary (https://doi.org/10.5281/zenodo.10806928)	Bacteria, Archaea	Short read, Nanopore long read, Short & long read	Assembly, Binning, Bin Refinement, MAGs Sample Pooling, MAGs QC, Taxonomy Classification, Genome Annotation, Read QC	Individual, Co-assembly, Multi-sample binning, Automated assembly grouping	Snakemake	Independent runnable modules/sub-workflows, Command-line interface, End-to-end runnable workflow	Public git repository, Conda package	Documentation		Read QC: FastQC, Filtlong, Nanoplot Contamination removal: None Assembly: metaSPades, MEGAHIT, metaFlye, Racon, Pilon, metaSPades, metaBAT2, Unicycler Binning: MetaBAT2, Rosella, MaxBin2, VAMB, CONCOCT Bin Refinment: DASTool MAGs Sample Pooling: None Taxonomy Classification: GTDB-tk Genome Annotation: eggNOG, Prodigal, DIAMOND QC & Report: QUAST, CheckM, CoverM, SingleM
MAGNETO (10.1128/msystems.00432-22)	Bacteria, Archaea	Short read	Assembly, Binning, MAGs Sample Pooling, MAGs QC, Genome Annotation, Read QC, Taxonomy Classification, Bin Refinement	Individual, Co-assembly, Multi-sample binning, Automated assembly grouping	Snakemake	Command-line interface, End-to-end runnable workflow, Simple end-user modification	Public git repository, Workflow registry	Documentation		Read QC: fastp, FastQ Screen Contamination removal: None Assembly: MEGAHIT Binning: MetaBAT2, SmeiBin2, CONCOCT Bin Refinment: DASTool MAGs Sample Pooling: dRep Taxonomy Classification: GTDB-tk, mmseqs2 Genome Annotation: eggNOG, Prodigal QC & Report: CheckM, Coverage computed via custom script
MetaflowX (10.1093/nar/gkaf954)	Bacteria, Eukaryotes, Viruses, Fungi	Hybrid, Short reads, assembled contigs	Read QC, Contamination, Assembly, Genome Annotation, Binning, Bin Refinement, MAGs Sample Pooling, Taxonomy Classification, MAGs QC	Individual, Co-, Mulit-sample binning, automated assembly grouping, Hybrid assembly, Reference-base and reference free analyses	Nextflow	Command-line interface, End-to-end runnable workflow	Public git repository	Documentation		Read QC: fastp, Trommomatic Contamination removal: included in Read QC step Assembly: MEGAHIT, metaSPAdes Binning: MetaBAT2. CONCOCT, SemiBin2 Bin Refinment: COBRA, DASTool MAGs Sample Pooling:dRep Taxonomy Classification: GTDB-Tk, Kraken2 Genome Annotation: Prodigal, eggNOG QC & Report: CheckM2, custom scripts, MultiQC
Metagenome-Assembled Genomes Orchestra (10.1093/molbev/msz237)	Bacteria	Short read	Assembly, Binning, Taxonomy Classification, Genome Annotation	Individual assembly	Perl/bash scripts	Command-line interface, End-to-end runnable workflow	Container, Public git repository	Documentation		Read QC: FastQC, fastp Contamination removal: None Assembly: metaSPades, MEGAHIT, IDBA-UD Binning: MaxBin, MetaBAT, CONCOCT, BinSanity, BinSanity-wf, BinSanity-Ic Bin Refinment: DAS Tool MAGs Sample Pooling: None Taxonomy Classification: GTDB-Tk Genome Annotation: ezTree, Prokka, Roary QC & Report: CheckM
metagWGS (10.15454/1.5572369328961167E12)	Bacteria, Archaea	Short read, HiFi long read	Assembly, Binning, Bin Refinement, MAGs Sample Pooling, Taxonomy Classification, Genome Annotation	Individual, Co-, Grouped- assembly	Nextflow	Command-line interface, End-to-end runnable workflow	Public git repository	Documentation		Read QC: FastQC, Cutadapt, fastp, Sickle (optional) Contamination removal: BWA-MEM2. SAMtools, BEDTools Assembly: metaSPades, MEGAHIT, HiFiasm, metaFlye Binning: Samtools, MaxBin2, MetaBAT2, CONCOCT Bin Refinment: Binette MAGs Sample Pooling: dRep Taxonomy Classification: GTDB-Tk Genome Annotation: Prodigal, Barrnap, tRNAscan-SE, DIAMOND, cd-hit, FeatureCounts, eggNOG-mapper QC & Report: None
METAWRAP (10.1186/s40168-018-0541-1)	Bacteria, Archaea	Short read	Assembly, Binning, Bin Refinement, MAGs QC, Taxonomy Classification, Genome Annotation	Individual, Co-, Grouped- assembly, Multi-sample binning	Bash scripts	Independent runnable modules/sub-workflows, Command-line interface, End-to-end runnable workflow	Public git repository	Documentation		Read QC: FastQC, TrimGalore, BMTagger Contamination removal: BMTagger (Human) Assembly: MEGAHIT, metaSPades Binning: MetaBAT2, MaxBin2, CONCOCT Bin Refinment: METAWRAP MAGs Sample Pooling: None Taxonomy Classification: Taxator-tk, Kraken/Kraken2 Genome Annotation: Prokka QC & Report: QUAST, checkM, Kraken/Kraken2, Blobology
MGnify Genomes Generation pipeline (https://workflowhub.eu/workflows/884)	Bacteria, Eukaryotes	Assembled short read	Read QC, Binning, Bin Refinement, Taxonomy Classification, MAG submission	Individual	Nextflow	Command-line interface, End-to-end runnable workflow	Public git repository, Workflow registry	Tutorial, Documentation, User Support		Read QC: None Contamination removal: GUNC (Chimera), BLAST (Human) Assembly: None Binning: CONCOCT, MetaBAT2, MaxBin2 Bin Refinment: Binette MAGs Sample Pooling: dRep Taxonomy Classification: GTDB-tk, GTDB to NCBI mapping, BAT Genome Annotation: None QC & Report: checkM2, coverM, Quast, MultiQC, GUNC
MuDoGer (10.1111/1755-0998.13904)	Bacteria, Eukaryotes, Viruses	Short read	Assembly, Binning, MAGs Sample Pooling, MAGs QC, Taxonomy Classification, Genome Annotation	Individual	Bash scripts	Command-line interface, End-to-end runnable workflow	Public git repository	Documentation		Read QC: metaWRAP (as basis), Trim Galore, Contamination removal: included but no tool metioned possilbe included in metaWRAP Assembly: metaSPAdes, MEGAHIT Binning: MaxBin2, CONCOCT Bin Refinment: METAWRAP MAGs Sample Pooling: dRep Taxonomy Classification: GTDB-tk Genome Annotation: prokka, Genemarker-ES, maker2, busco, ... QC & Report: CheckM, CheckV, EukCC/BUSCO
nf-core/mag (10.1093/nargab/lqac007)	Bacteria, Archaea	Short read, Nanopore long read, Short & long read	Assembly, Binning, Bin Refinement, Taxonomy Classification, Genome Annotation	Individual, Co-, Grouped- assembly Multi-sample binning	Nextflow	Command-line interface, End-to-end runnable workflow	Public git repository, Workflow registry	Documentation, Tutorial, User Support		Read QC: FastQC, fastp, Porechop, NanoPlot, PhiX/host removal Contamination removal: Bowtie2 Assembly: MEGAHIT, metaSPADes, SPAdes hybrid, metaFlye, MetaMDBG Binning: MetaBAT2, MaxBin2, CONCOCT, SemiBin2, MetaBinner, COMEBin Bin Refinment: DASTool MAGs Sample Pooling: None Taxonomy Classification: GTDB-tk, CAT Genome Annotation: Prodigal, Prokka, MetaEuk QC & Report: MultiQC, QUAST, CheckM, GUNC
Metagenomics-Toolkit (https://doi.org/10.1093/nargab/lqaf093)	Bacteria, Archaea	Short read, Nanopore long reads	Assembly, Binning, MAGs QC, Genome Annotation, Read QC, Contamination, Bin Refinement, Taxonomy Classification, Plasmid detection, Metabolic Modeling, Dereplication, Co-Occurrence, Fragment Recruitment	Individual, Multi-sample binning	Nextflow	Command-line interface, End-to-end runnable workflow	Public git repository	Documentation, Tutorial		Read QC: fastp, porechop, Nanoplot Contamination removal: filterHuman (human-scrubber tool from SRA) Assembly: Flye, Spades, MEGAHIT, metaMDBG Binning: MetaBAT2, MetaCoAG, Metabinner, Semibin2 Bin Refinment: MAGScoT MAGs Sample Pooling: None Taxonomy Classification: GTDB-tk, MMSeqs2 taxonomy Genome Annotation: MMseqs2 (Uniref90, KEGG, vfdb, BacMet), Prokka, MetaEuk, RGI, Prodigal Metabolic modeli…

### Sheet: Table 2
		Air	Termite head	Macroalgal epiphytic	Bee gut
Samples		14	28	3	21
Layout (base pair)		2 × 150	2 × 150	2 × 75	2 × 150
Sequencing depth (Million reads)	Mean	69.07 ± 54.75	96.04 ± 8.57	313.34 ± 40.95	36.69 ± 12.90
	Median	56.25	96.85	292.12	42.30
	IQR	42.95-64.70	90.78-98.98	287.36-360.54	32.00-44.70
	Range	29.60-249.90	80.20-114.70	287.36-360.54	7.80-55.30
MAGs		230	21	153	161
Species-level clusters
Number		215	14	132	38
MAGs / cluster		1.07 ± 0.46	1.50 ± 1.40	1.16 ± 0.42	4.24 ± 4.61
Contamination (%)	Mean	2.91 ± 5.33	2.86 ± 3.05	2.71 ± 3.95	2.47 ± 3.60
	Median	0.01	1.82	1.48	1.26
	IQR	0-4.51	0.57-3.84	0.49-2.91	0.43-2.44
	Range	0-26.55	0.13-9.97	0-21.21	0.05-18.57
Completeness (%)	Mean	16.06 ± 20.09	88.32 ± 9.60	91.23 ± 7.15	90.55 ± 9.62
	Median	6.40	89.80	92.3	94.40
	IQR	3.05-19.50	81.70-96.90	86.35-97.26	81.35-99.75
	Range	1.7-100	72-100	76.7-100	75.00-100
Genomes Length (Mbp)	Mean	1.89 ± 7.83	51.12 ± 178.42	3.67 ± 1.2	2.70 ± 1.12
	Median	0.24	2.90	3.38	2.45
	IQR	0.09-1.11	2.63-3.33	2.92-4.28	1.92-3.29
	Range	0.05-99.18	1.61-670.97	0.93-7.15	1.05-5.44
High-quality (HQ) species-level clusters (>90% completeness, <5% contamination)
Number		1	6	72	20
Completeness (%)	Mean	96.10	95.73 ± 4.10	96.46 ± 3.11	98.87 ± 1.83
	Median		95.4	96.65	99.70
	IQR		92.25-99.53	94.12-99.60	98.62-100
	Range		91.50-100	90.10-100	93-100
Middle-quality species-level clusters (≥50% completeness, <10% contamination)
Number		8	14	124	37
Completeness (%)	Mean	62.04 ± 13.86	88.32 ± 9.60	91.75 ± 6.79	90.82 ± 9.60
	Median	56.90	89.80	92.80	95.80
	IQR	56.05-59.55	81.70-96.90	86.97-97.90	83.60-99.80
	Range	55.20-96.10	72.00-100.00	76.60-100	75.00-100
Low-quality (LQ) species-level clusters (<50% completeness, <10% contamination)
Number		178	0	0	0
Completeness (%)	Mean	8.21 ± 8.98	Not applicable	Not applicable	Not applicable
	Median	4.80
	IQR	2.70-8.45
	Range	1.70-42.50

### Sheet: Table 3
		Air	Termite head	Macroalgal epiphytic	Bee gut
Mapping rates (%)	Mean	0.64 ± 0.40	67.82 ± 17.44	30.72 ± 12.35	31.82 ± 5.20
	Range	0.00-1.17	24.67-81.72	17.30-41.62	23.53-42.21
Taxonomy classification
Domain	Number (%)	5 (62.5%)	13 (92.9%)	124 (100%)	37 (100%)
Phylum	Number (%)	2 (25%)	13 (92.9%)	124 (100%)	37 (100%)
Class	Number (%)	2 (25%)	13 (92.9%)	124 (100%)	37 (100%)
Order	Number (%)	2 (25%)	13 (92.9%)	124 (100%)	37 (100%)
Family	Number (%)	2 (25%)	13 (92.9%)	124 (100%)	37 (100%)
Genus	Number (%)	2 (25%)	12 (85.7%)	108 (87.1%)	37 (100%)
Species	Number (%)	0 (0%)	5 (35.7%)	15 (12.1%)	32 (86.5%)
Genome annotation
CDSs	Mean	12,000, ± 24,908		3,292 ± 965	2,456 ± 1,046
	Range	1,433-73,538		1,163-5,994	977-4,991
Hypotheticals	Mean	11,588 ± 24,533		1,004 ± 645	246 ± 215
	Range	1,429-72,226		101-3,017	42-874
Pseudogenes	Mean	3.75 ± 7.36		5.77 ± 6.45	13.14 ± 13.84
	Range	0-2		0-29	0-57
rRNAs	Mean	7.25 ± 8.53		1.00 ± 1.10	2.05 ± 2.50
	Range	0-2		0-7	0-13
tRNAs	Mean	46.62 ± 73.83		35.24 ± 9.83	40.22 ± 15.66
	Range	5-226		17-64	13-71
Functional annotations
KEGG modules	Mean	91.88 ± 104.41	158.07 ± 23.22	193.60 ± 20.75	169.16 ± 36.77
	Range	8-275	124-206	77-243	102-229

### Sheet: Supplementary Table 1
		General characteristics				Workflow features															Benchmarks
Platform / Workflow	Publication DOI(s)	Free Hosting	Open Source	Workflow/ Pipeline Manager	Allows execution of individual tasks	Read Type	Target Organism	Individual assembly	Co-assembly	Grouped-assembly	Automated assembly grouping option	Mixed Assembly Option	Multi-sample binning (co-abundance)	Assemblers	Binners	Bin refinement	MAGs Sample-Pooling	Taxonomy classification	Genome Annotation	Report	Datasets
FAIRyMAGS		yes	yes	Galaxy	yes	Short read	Bacteria	yes	yes	yes		yes	no	MEGAHIT, metaSPades	SemiBi, CONCOCT, MaxBin2, MetaBAT2	Das Tool, Binette	dRep	GTDB-tk, GTDB to NCBI mapping		checkM, coverM, Quast, MultiQC, Tables	Cami Low, Cami Marine (Co-Assembly / Individual assembly), nf-core dataset
nf-core/mag	https://doi.org/10.1093/nargab/lqac007	no	yes	Nextflow	no	Short read, Hybrid, long read	Bacteria, Archaea	yes	yes	yes		no	yes	MEGAHIT, metaSPADes, SPAdes hybrid, metaFlye, MetaMDBG	MetaBAT2, MaxBin2, CONCOCT, SemiBin2, MetaBinner, COMEBin	DASTool		GTDB-Tk, CAT_pack	Prodigal, PROKKA, MetaEuk	Custom table, MultiQC, QUAST, CheckM, GUNC	nf-core dataset
MAGNETO	https://journals.asm.org/doi/full/10.1128/msystems.00432-22	no	yes	Snakemake	no	Short reads	Bacteria, Archaea	yes	yes	yes		no		MEGAHIT	SemiBin2, CONCOCT, MetaBAT2	DASTool	dRep	GTDB-tk, mmseqs2	eggNOG, Prodigal, AMRFinderPlus, ABRicate, genomad	CheckM, CoverM	CAMI, CAMISIM, HMP
Aviary						Short read								metaSPades, MEGAHIT	MetaBAT2, Rosella, MaxBin2, VAMB, CONCOCT	DASTool		GTDB-tk	eggNOG, Prodigal, DIAMOND	QUAST, CheckM, CoverM, SingleM
						long read								metaFlye
						Hybrid								Racon, Pilon, metaSPades, metaBAT2, Unicycler
METAWRAP	https://link.springer.com/article/10.1186/s40168-018-0541-1	no	yes	Shell (bash) scripts, Python	no	Short reads	Bacteria, Archaea	yes	yes	yes	no	no	yes	MEGAHIT, metaSPades	MetaBAT2, MaxBin2, CONCOCT	METAWRAP	NA	Taxator-tk	PROKKA	QUAST, checkM, Kraken/Kraken2, Blobology,Bin refinment reports, Abundance table + heatmaps,	CAMI, water (Baltic Sea/brackish water), gut (MetaHIT), and soil (Angelo Coastal Reserve)
Metagenome Orchestra	https://doi.org/10.1093/molbev/msz237	no	yes	NA		Short read	Bacteria	yes	not declared	not declared	not declared	not declared	not declared	metaSPades, MEGAHIT, IDBA-UD	MaxBin, MetaBAT, CONCOCT, BinSanity, BinSanity-wf, BinSanity-Ic	Their own script	NA	GTDB-Tk	ezTree, Prokka, Roary		CAMI, PRJEB8286
metagWGS	https://dx.doi.org/10.15454/1.5572369328961167E12	no	yes	Nextflow		Short read		yes	yes	yes				metaSPades, MEGAHIT	BWA-MEM2, Samtools, MaxBin2, MetaBAT2, CONCOCT	Binette	dRep	GTDB-Tk	Prodigal, Barrnap, tRNAscan-SE, DIAMOND, cd-hit, FeatureCounts, eggNOG-mapper
						HiFi long								HiFiasm, metaFlye	Minimap2, Samtools, MaxBin2, MetaBAT2, CONCOCT
MGnify Genomes Generation pipeline	https://github.com/EBI-Metagenomics/genomes-generation		yes	Nextflow	no	Assembled Short reads	Bacteria, Eukaryotes	no	no								dRep	GTDB-tk, GTDB to NCBI mapping		checkM, coverM, Quast, MultiQC, Tables
MuDoGer	https://doi.org/10.1111/1755-0998.13904		yes	bash		Short reads?	Bacteria, Eukaryotes, Viruses							metawrap	metawrap, maxbin2, concoct	metawrap	drep, ...	GTDB-tk	prokka, Genemarker-ES, maker2, busco, ...	custom
Anvio's	https://www.nature.com/articles/s41564-020-00834-3	no	yes		yes	Short read, long read, Hybrid	Bacteria, Eukaryotes, Viruses	yes	yes	yes	yes	yes	yes	MEGAHIT, metaSPAdes, metaFlye	MetaBAT2, MaxBin2, CONCOCT	DASTool (automated), Manual / semi-automated (interactive refinement)	NA	SCG/tRNA taxonomy (GTDB-backed), GTDB-Tk, custom taxonomy integration	Prodigal (gene prediction) + HMM-based annotation (COGs, Pfam, KEGG)	Interactive visualization, custom reports	CAMI, Tara Oceans, HMP, user-defined
Notes	nextflow workflows like nf-core are hosted by https://www.denbi.de/services-according-to-service-centers/1972-clowm but the system is not yet that majure
